# DLL4 and VCAM1 enhance the emergence of T cell-competent hematopoietic progenitors from human pluripotent stem cells

**DOI:** 10.1101/2021.11.26.470145

**Authors:** Yale S. Michaels, John M. Edgar, Matthew C. Major, Elizabeth L. Castle, Carla Zimmerman, Ting Yin, Andrew Hagner, Charles Lau, M. Iliana Ibañez-Rios, David J.H.F. Knapp, Peter W. Zandstra

## Abstract

T cells are key mediators of the adaptive immune response and show tremendous efficacy as cellular therapeutics. However, obtaining primary T cells from human donors is expensive and variable. Pluripotent stem cells (PSCs) have the potential to serve as a consistent and renewable source of T cells, but differentiating PSCs into hematopoietic progenitors with T cell potential remains a significant challenge. Here, we developed an efficient serum- and feeder-free protocol for differentiating human PSCs into hematopoietic progenitors and T cells. This defined method allowed us to study the impact of individual recombinant proteins on blood emergence and lineage potential. We demonstrate that the presence of DLL4 and VCAM1 during the endothelial-to-hematopoietic transition (EHT) enhances downstream progenitor T cell output by >80-fold. Using single cell transcriptomics, we showed that these two proteins synergise to drive strong notch signalling in nascent hematopoietic stem and progenitor cells and that VCAM1 additionally drives a pro-inflammatory transcriptional program. Finally, we applied this differentiation method to study the impact of cytokine concentration dynamics on T cell maturation. We established optimised media formulations that enabled efficient and chemically defined differentiation of CD8αβ+, CD4-, CD3+, TCRαβ+ T cells from PSCs.
