## Supplementary Workbook 1 for "DLL4 and VCAM1 enhance the emergence of T cell-competent hematopoietic progenitors from human pluripotent stem cells"

### Sheet: T cell differentiation media
T cell differentiation media
	CB early T cell media	CB late T cell media	PSC early T cell media	PSC late T cell media
SCF(R&D Systems, 255-SC)	23.9 ng/mL	120.5 ng/mL	12.37 ng/mL	9.76 ng/mL
Flt3L(R&D Systems, 308-FK)	8.7 ng/mL	8.0 ng/mL	8.61 ng/mL	8.50 ng/mL
IL-3(R&D Systems, 203-IL)	5.3 ng/mL	1.2 ng/mL	0.97ng/mL	2.55 ng/mL
IL-7(R&D Systems, 207-IL)	10.0 ng/mL	44.5 ng/mL	65.25 ng/mL	71.93 ng/mL
TNFa(R&D Systems, 210-TA)	4.9 ng/mL	0.4 ng/mL	0.07 ng/mL	0.04 ng/mL
CXCL12(R&D Systems, 350-NS)	9.7 ng/mL	14.8 ng/mL	97.39 ng/mL	15.22 ng/mL
Basal media is IMDM with GlutaMAX basal media (Thermo Fisher Scientific, 31980030) with 20% BIT 9500 serum substitute (STEMCELL Technologies, 09500) 0.05% LDL(STEMCELL Technologies, 02698), 60 µM Ascorbic acid (Sigma-Aldrich, A8960), 24µM 2-Mercaptoethanol

### Sheet: EHT media
EHT media
Reagent	Final Concentration
bFGF	5ng/mL
VEGF	5ng/mL
IL-6	10ng/mL
IL-11	5ng/mL
TPO	30ng/mL
IGF-I	25ng/mL
SCF	50ng/mL
IL-3	10ng/ml
ROCKi	10uM
BMP4	10 ng/ml
Flt3L	10 ng/ml
Base media is complete StemPro34 supplemented with 1x GlutaMAX, 0.039 uL/mL 1-thioglycerol, 50ug/mL Ascorbic Acid

### Sheet: T0 media
T0 media
Reagent	Final Concentration
BMP4	10 ng/ml
ROCKi	5uM
Base media is complete StemPro34 supplemented with 1x GlutaMAX, 0.039 uL/mL 1-thioglycerol, 50ug/mL Ascorbic Acid

### Sheet: T1 media
T1 media
Reagent	Final Concentration
BMP4	10 ng/ml
bFGF	5ng/mL
Base media is complete StemPro34 supplemented with 1x GlutaMAX, 0.039 uL/mL 1-thioglycerol, 50ug/mL Ascorbic Acid

### Sheet: T1.75 media
T1.75 media
Reagent	Final Concentration
BMP4	10 ng/ml
bFGF	5ng/mL
SB-431542	6uM
CHIR-99021	3uM
Base media is complete StemPro34 supplemented with 1x GlutaMAX, 0.039 uL/mL 1-thioglycerol, 50ug/mL Ascorbic Acid

### Sheet: T4 media
T4 media
Reagent	Final Concentration
bFGF	5ng/mL
VEGF	15ng/mL
IL-6	10ng/mL
IL-11	5ng/mL
Base media is complete StemPro34 supplemented with 1x GlutaMAX, 0.039 uL/mL 1-thioglycerol, 50ug/mL Ascorbic Acid

### Sheet: T6 media
T6 media
Reagent	Final Concentration
bFGF	5ng/mL
VEGF	15ng/mL
IL-6	10ng/mL
IL-11	5ng/mL
EPO	2U/mL
IGF-I	25ng/mL
SCF	25ng/mL
Base media is complete StemPro34 supplemented with 1x GlutaMAX, 0.039 uL/mL 1-thioglycerol, 50ug/mL Ascorbic Acid

### Sheet: CD34 media suppliers and cat no
CD34 induction media reagents, suppliers and cat. nos
Component	Supplier and porduct code
StemPro 34 SFM and Supplement	Thermo Fisher Scientific, 10639011
Glutamax	Thermo Fisher Scientific, 35050061
MTG	Sigma-Aldrich, M6145
Ascorbic acid	Sigma-Aldrich, A8960
Transferrin	Millipore Sigma, 10652202001
bFGF	PeproTech, 100-18B
VEGF	R&D Systems, 293-VE
IL-6	R&D Systems, 206-IL
IL-11	R&D Systems, 218-IL
TPO	R&D Systems, 288-TPN
IGF-I	R&D Systems, 291-G1
SCF	R&D Systems, 255-SC
IL-3	R & D Systems, 203-IL
ROCKi (Y- 27632)	Sigma-Aldrich, Y0503
BMP4	R&D Systems, 314-BP
Flt3L	R&D Systems, 308-FK
EPO	PeproTech, 100-64

### Sheet: Antibodies
Antibodies, clones and suppliers
Antibody	Fluorochrome	Clone	Supplier
TCRab	BV711	IP26	BioLegend, 306740
CD8a	BV421	RPA T8	BD, 562428
CD4	BB515	SK3	BD, 566912
CD8b	PE Cy7	SK1	BioLegend, 344712
CD62L	PE-Cy5	DREG-5	BD, 555545
TCRgd	PE	B1	BD, 555717
CD3	APC Cy7	UCHT1	BioLegend, 300426
CD43	PE	1G10	BD, 560199
CD34	APC Cy7	581	BioLegend, 343514
CD5	PE Cy7	UCHT2	eBioscience, 25-0059-42
CD7	BB515	M-T701	BD, 565211
CD15	APC	W6D3	BioLegend, 323007
CD16	PE-Cy7	3G8	Biolegend, 302015
CD235a	PE	REA175	Miltenyi, 130-120-613
CD41	PerCP-Cy5.5	HIP8	Biolegend, 303719
